# Detection of m6A from direct RNA sequencing using a Multiple Instance Learning framework

**DOI:** 10.1101/2021.09.20.461055

**Authors:** Christopher Hendra, Ploy N. Pratanwanich, Yuk Kei Wan, W.S. Sho Goh, Alexandre Thiery, Jonathan Göke

## Abstract

RNA modifications such as m6A methylation form an additional layer of complexity in the transcriptome. Nanopore direct RNA sequencing captures this information in the raw current signal for each RNA molecule, enabling the detection of RNA modifications using supervised machine learning. However, experimental approaches provide only site-level training data, whereas the modification status for each single RNA molecule is missing. Here we present m6Anet, a neural network-based method that leverages the Multiple Instance Learning framework to specifically handle missing read-level modification labels in site-level training data. m6Anet outperforms existing computational methods, shows similar accuracy as experimental approaches, and generalises to different cell lines with almost identical accuracy. We demonstrate that m6Anet captures the underlying read-level stoichiometry that can be used to approximate differences in modification rates. m6Anet achieves this without retraining model parameters, enabling the transcriptome-wide identification and quantification of m6A from a single run of direct RNA sequencing.

**Code Availability:** The source code for m6Anet is available at https://github.com/GoekeLab/m6anet. Installation instructions and online documentation is available at https://m6anet.readthedocs.io/en/latest/.
