## Supplementary Table 1 for "Detection of m6A from direct RNA sequencing using a Multiple Instance Learning framework"

n_neighbors	selection_criterion	roc_auc	pr_auc
0	pr_auc	0.9084701304718685	0.44933331068297044
0	roc_auc	0.9077521448034508	0.44267315070029556
0	avg_loss	0.9088885351732442	0.449887195250681
1	pr_auc	0.9213958980458541	0.4729359313429212
1	roc_auc	0.9194403096075052	0.4739384639631775
1	avg_loss	0.9179800501483422	0.45719172867514773
2	pr_auc	0.915246821094603	0.45788640430725747
2	roc_auc	0.9155859744243534	0.4595151090500672
2	avg_loss	0.8559021557489557	0.29624118563965435
3	pr_auc	0.9082077565281832	0.4424824611253909
3	roc_auc	0.9047808240444253	0.4309486202502088
3	avg_loss	0.8476855324343651	0.2530042425561999
4	pr_auc	0.9057284513609746	0.44084544842480167
4	roc_auc	0.9060800653808039	0.43933011476311856
4	avg_loss	0.8477926118469431	0.28494426762048003
5	pr_auc	0.9024236523214635	0.4317787366850532
5	roc_auc	0.9024523224997167	0.4298552597981078
5	avg_loss	0.8227827616721712	0.21735645656303937
